# Genetic and Epigenetic Features of Promoters with Ubiquitous Chromatin Accessibility Support Ubiquitous Transcription of Cell-essential Genes

**DOI:** 10.1101/2020.11.02.364869

**Authors:** Kaili Fan, Jill E. Moore, Xiao-ou Zhang, Zhiping Weng

## Abstract

Gene expression is controlled by regulatory elements with accessible chromatin. Although the majority of regulatory elements are cell type-specific, being in the open chromatin state in only one or a few cell types, approximately 16,000 regions in the human genome and 13,000 regions in the mouse genome are in the open chromatin state in nearly all of the 517 human and 94 mouse cell and tissue types assayed by the ENCODE consortium, respectively. We performed a systematic analysis on the subset of 9,000 human and 8,000 mouse ubiquitously (ubi) open chromatin regions that were also classified as candidate cis-regulatory elements (cCREs) with promoter-like signatures (PLSs) by the ENCODE consortium, which we refer to as ubi-PLSs. We found that these ubi-PLSs had higher levels of CG dinucleotides and corresponded to the genes with ubiquitously high levels of transcriptional activities. Furthermore, the transcription start sites of a vast majority of cell-essential genes are located in ubi-PLSs. ubi-PLSs are enriched in the motifs of ubiquitously expressed transcription factors and preferentially bound by transcriptional cofactors that regulate ubiquitously expressed genes. Finally, ubi-PLSs are highly conserved between human and mouse at the synteny level, but not as conserved at the sequence level, with a high turnover of transcription factor motif sites. Thus, there is a distinct set of roughly 9,000 promoters in the mammalian genome that are actively maintained in the open chromatin state in nearly all cell types to ensure the transcriptional program of cell-essential genes.
