## Supplementary Table 1 for "Genetic and Epigenetic Features of Promoters with Ubiquitous Chromatin Accessibility Support Ubiquitous Transcription of Cell-essential Genes"

### Sheet: Contents
Supplemental Table 1. Assessions for relevant ENCODE rDHSs and experiments.
Table S1A	Assesions for ENCODE human rDHSs
Table S1B	Assesions for ENCODE mouse rDHSs
Table S1C	Assesions for ENCODE DNase-seq experiment
Table S1D	Assesions for ENCODE RNA-seq experiment
Table S1E	Assesions for ENCODE RAMPAGE experiment
Table S1F	Assesions for ENCODE Histone ChIP-seq experiment
Table S1G	Assesions for ENCODE MNase-seq experiment
Table S1H	Assesions for ENCODE TF ChIP-seq experiment

### Sheet: Table S1A. Human rDHSs
Table S1A. Accessions for ENCODE human rDHSs
Biosample	Annotation accession	File accession

### Sheet: Table S1B. Mouse rDHSs
Table S1B. Accessions for ENCODE mouse rDHSs
Biosample	Annotation accession	File accession

### Sheet: Table S1C. DNase-seq
Table S1C. Accessions for ENCODE DNase-seq experiments
Biosample	Experiment accession	Signal file accession
A172	ENCSR932KWJ	ENCFF385DEA
Daoy	ENCSR346IHH	ENCFF399TJD
GM23248	ENCSR217TAW	ENCFF711EJL
GM23338	ENCSR004SUL	ENCFF938XUM
hepatocyte	ENCSR364MFN	ENCFF136YOJ
HT1080	ENCSR000FDI	ENCFF953AFG
LHCN-M2	ENCSR000EPE	ENCFF639MPM
myotube	ENCSR000EOP	ENCFF684FJC
NCI-H460	ENCSR000FJH	ENCFF143RMC
neural progenitor cell	ENCSR963ALV	ENCFF417MBH
RPMI-7951	ENCSR000EPV	ENCFF991YWM
SJCRH30	ENCSR000FFJ	ENCFF741DDM
SJSA1	ENCSR620WAR	ENCFF909HEZ
SK-MEL-5	ENCSR000FEK	ENCFF810XTS
SK-N-DZ	ENCSR000FJL	ENCFF989ALW
skeletal muscle myoblast	ENCSR000EOO	ENCFF549TYD

### Sheet: Table S1D. RNA-seq
Table S1D. Accessions for ENCODE RNA-seq experiments
Biosample	Experiment accession	Signal file accession	For signal comparison?	For calculate TS-index?
A172	ENCSR580GSX	ENCFF379FFM	Y	N
Daoy	ENCSR254JJM	ENCFF979MDW	Y	N
GM23248	ENCSR797BPP	ENCFF092TYT	Y	N
GM23338	ENCSR938LSP	ENCFF631OVI	Y	N
hepatocyte	ENCSR908ZAS	ENCFF072XSA	Y	N
HT1080	ENCSR535VTR	ENCFF888OXA	Y	N
LHCN-M2	ENCSR332DBS	ENCFF381NEB	Y	N
myotube	ENCSR828TEI	ENCFF825CZR	Y	N
NCI-H460	ENCSR164OCT	ENCFF453LIL	Y	N
neural progenitor cell	ENCSR244ISQ	ENCFF663ARH	Y	N
RPMI-7951	ENCSR320BRR	ENCFF842TSC	Y	N
SJCRH30	ENCSR568YRP	ENCFF396TVG	Y	N
SJSA1	ENCSR880EGO	ENCFF457WQQ	Y	N
skeletal muscle myoblast	ENCSR444WHQ	ENCFF803CZZ	Y	N
SK-MEL-5	ENCSR669KQU	ENCFF683UJM	Y	N
SK-N-DZ	ENCSR136WGP	ENCFF652XHB	Y	N
adrenal gland	ENCSR276MMH	ENCFF370MMM	N	Y
adrenal gland	ENCSR754WLW	ENCFF309JAC	N	Y
adrenal gland	ENCSR801MKV	ENCFF578HON	N	Y
adrenal gland	ENCSR954PZB	ENCFF783MER	N	Y
body of pancreas	ENCSR586SYA	ENCFF839NBX	N	Y
body of pancreas	ENCSR671IYC	ENCFF870OYA	N	Y
breast epithelium	ENCSR434TEU	ENCFF386KWD	N	Y
breast epithelium	ENCSR438YPF	ENCFF082SUT	N	Y
camera-type eye	ENCSR000AFO	ENCFF350IDA	N	Y
cerebellum	ENCSR000AEW	ENCFF947JHW	N	Y
diencephalon	ENCSR000AEX	ENCFF224CON	N	Y
esophagus muscularis mucosa	ENCSR098BUF	ENCFF925IQG	N	Y
esophagus muscularis mucosa	ENCSR182CBU	ENCFF288ZVS	N	Y
esophagus muscularis mucosa	ENCSR620LQN	ENCFF591NTB	N	Y
esophagus muscularis mucosa	ENCSR750ETS	ENCFF413HMS	N	Y
esophagus squamous epithelium	ENCSR351OTL	ENCFF760KKJ	N	Y
esophagus squamous epithelium	ENCSR354QPN	ENCFF676OTF	N	Y
esophagus squamous epithelium	ENCSR474TRG	ENCFF519MGF	N	Y
esophagus squamous epithelium	ENCSR510MIA	ENCFF944ZJI	N	Y
frontal cortex	ENCSR000AEY	ENCFF847LUK	N	Y
gastrocnemius medialis	ENCSR678TMV	ENCFF288FRR	N	Y
gastrocnemius medialis	ENCSR853BNH	ENCFF090CMK	N	Y
gastroesophageal sphincter	ENCSR035SKV	ENCFF595YRJ	N	Y
gastroesophageal sphincter	ENCSR485WBR	ENCFF594SGW	N	Y
gastroesophageal sphincter	ENCSR528ZKN	ENCFF475AXH	N	Y
gastroesophageal sphincter	ENCSR740YMS	ENCFF440IKM	N	Y
heart	ENCSR000AEZ	ENCFF803YED	N	Y
heart	ENCSR000AHH	ENCFF745POT	N	Y
heart left ventricle	ENCSR391VGU	ENCFF862LZL	N	Y
heart left ventricle	ENCSR436QDU	ENCFF884JDN	N	Y
liver	ENCSR000AEU	ENCFF233YIF	N	Y
liver	ENCSR000AFB	ENCFF506YSY	N	Y
lower leg skin	ENCSR551NII	ENCFF708ASV	N	Y
lower leg skin	ENCSR991HIR	ENCFF373OMF	N	Y
lung	ENCSR000AFC	ENCFF649ECE	N	Y
metanephros	ENCSR000AFA	ENCFF397JTM	N	Y
occipital lobe	ENCSR000AFD	ENCFF450SDZ	N	Y
omental fat pad	ENCSR080HPT	ENCFF016CBS	N	Y
omental fat pad	ENCSR158KFO	ENCFF489AKC	N	Y
omental fat pad	ENCSR645TCG	ENCFF950QMP	N	Y
omental fat pad	ENCSR729CAZ	ENCFF234RCB	N	Y
ovary	ENCSR042GYH	ENCFF132XQU	N	Y
ovary	ENCSR841ADZ	ENCFF809AOV	N	Y
parietal lobe	ENCSR000AFE	ENCFF637ZPY	N	Y
Peyer's patch	ENCSR257NIR	ENCFF336VFB	N	Y
Peyer's patch	ENCSR450BNZ	ENCFF099VXK	N	Y
Peyer's patch	ENCSR544SAU	ENCFF262LUK	N	Y
Peyer's patch	ENCSR802HPM	ENCFF488GDA	N	Y
prostate gland	ENCSR495HDM	ENCFF505TUS	N	Y
prostate gland	ENCSR701TST	ENCFF499KKR	N	Y
right atrium auricular region	ENCSR457ENP	ENCFF940KYP	N	Y
right atrium auricular region	ENCSR571RXE	ENCFF132SDD	N	Y
right lobe of liver	ENCSR226KML	ENCFF086GFD	N	Y
right lobe of liver	ENCSR504QMK	ENCFF979EDZ	N	Y
sigmoid colon	ENCSR094GVZ	ENCFF365ZMW	N	Y
sigmoid colon	ENCSR812AKX	ENCFF268RWA	N	Y
sigmoid colon	ENCSR827IXS	ENCFF697OWF	N	Y
sigmoid colon	ENCSR857WJK	ENCFF517LAP	N	Y
skeletal muscle tissue	ENCSR000AFF	ENCFF803TYA	N	Y
skin of body	ENCSR000AFG	ENCFF051TSY	N	Y
spinal cord	ENCSR000AFH	ENCFF316BNE	N	Y
spleen	ENCSR106SZN	ENCFF842LPC	N	Y
spleen	ENCSR194HVU	ENCFF474KYX	N	Y
spleen	ENCSR330UMQ	ENCFF479YBA	N	Y
spleen	ENCSR900SGE	ENCFF653LOC	N	Y
stomach	ENCSR000AFI	ENCFF849GEM	N	Y
stomach	ENCSR296PMS	ENCFF918KPC	N	Y
stomach	ENCSR471RUK	ENCFF602FAT	N	Y
stomach	ENCSR752UNJ	ENCFF046GFN	N	Y
stomach	ENCSR853WOM	ENCFF645CNL	N	Y
subcutaneous adipose tissue	ENCSR150QJY	ENCFF408GFZ	N	Y
subcutaneous adipose tissue	ENCSR504NIU	ENCFF708QKN	N	Y
subcutaneous adipose tissue	ENCSR708VVE	ENCFF857WCE	N	Y
suprapubic skin	ENCSR108MAU	ENCFF633OSJ	N	Y
suprapubic skin	ENCSR450ENK	ENCFF199LCR	N	Y
suprapubic skin	ENCSR480SLD	ENCFF562GBJ	N	Y
suprapubic skin	ENCSR862RGX	ENCFF341IAQ	N	Y
temporal lobe	ENCSR000AFJ	ENCFF845GMQ	N	Y
testis	ENCSR029KNZ	ENCFF863ERP	N	Y
testis	ENCSR344MQK	ENCFF857HXK	N	Y
thoracic aorta	ENCSR429EWK	ENCFF979PZW	N	Y
thyroid gland	ENCSR000AFK	ENCFF734HNL	N	Y
thyroid gland	ENCSR023ZXN	ENCFF375LTB	N	Y
thyroid gland	ENCSR238ZZD	ENCFF883VHR	N	Y
thyroid gland	ENCSR532LJV	ENCFF282JYK	N	Y
thyroid gland	ENCSR687HJY	ENCFF638OKT	N	Y
tibial nerve	ENCSR272UNO	ENCFF597HTT	N	Y
tibial nerve	ENCSR796HLX	ENCFF470ZWQ	N	Y
tibial nerve	ENCSR858QEL	ENCFF046AFQ	N	Y
tongue	ENCSR000AFL	ENCFF472DRI	N	Y
transverse colon	ENCSR403SZN	ENCFF654HMF	N	Y
transverse colon	ENCSR630VJN	ENCFF885HSL	N	Y
transverse colon	ENCSR653ZJF	ENCFF968IKU	N	Y
transverse colon	ENCSR800WIY	ENCFF630RAI	N	Y
umbilical cord	ENCSR000AFM	ENCFF676WKP	N	Y
upper lobe of left lung	ENCSR313COD	ENCFF042JPR	N	Y
upper lobe of left lung	ENCSR406SAW	ENCFF692ULG	N	Y
upper lobe of left lung	ENCSR425RGZ	ENCFF139PZL	N	Y
upper lobe of left lung	ENCSR839ZDH	ENCFF808NEL	N	Y
urinary bladder	ENCSR000AEV	ENCFF602QFS	N	Y
uterus	ENCSR000AFN	ENCFF036RQO	N	Y
uterus	ENCSR113HQM	ENCFF602HNU	N	Y
vagina	ENCSR146LBD	ENCFF916ODF	N	Y

### Sheet: Table S1E. RMAPAGE
Table S1E. Accessions for ENCODE RAMPAGE experiments
Biosample	Experiment accession	Plus-strand signal file accession	Minus-strand signal file accession	For signal comparison?	For calculating TS-index?	for defining peak shape?
GM23248	ENCSR949PHV	ENCFF929DHP	ENCFF438SKX	Y	N	Y
GM23338 53 year	ENCSR410OSB	ENCFF610QXJ	ENCFF226KFO	Y	N	Y
NCI-H460	ENCSR093UPQ	ENCFF596QRC	ENCFF959FQM	Y	N	Y
neural progenitor cell 5 day	ENCSR602PHV	ENCFF477BDE	ENCFF887WHS	Y	N	Y
SJCRH30	ENCSR540YVD	ENCFF431NTV	ENCFF316HMY	Y	N	Y
SJSA1	ENCSR108KHH	ENCFF020YPX	ENCFF668IBV	Y	N	Y
SK-MEL-5	ENCSR054RIR	ENCFF596OER	ENCFF601VHW	Y	N	Y
SK-N-DZ	ENCSR786DTS	ENCFF947NQX	ENCFF221MVL	Y	N	Y
A172	ENCSR208AWA	ENCFF043KVG	ENCFF058KLC	Y	N	N
Daoy	ENCSR700NMZ	ENCFF222ERE	ENCFF717VMX	Y	N	N
hepatocyte 5 day	ENCSR985XGK	ENCFF185TGN	ENCFF710EDS	Y	N	N
HT1080	ENCSR348DYP	ENCFF780HWF	ENCFF642NIY	Y	N	N
LHCN-M2	ENCSR002MPN	ENCFF181GKG	ENCFF935WSC	Y	N	N
myotube NA	ENCSR187NWZ	ENCFF911ESO	ENCFF921GUY	Y	N	N
RPMI-7951	ENCSR104PJD	ENCFF778FBF	ENCFF098RHI	Y	N	N
skeletal muscle myoblast NA	ENCSR765LMM	ENCFF229YSA	ENCFF462ALC	Y	N	N
adrenal gland 51 year	ENCSR743LXD	ENCFF758TXT	ENCFF575RPY	N	Y	Y
adrenal gland 53 year	ENCSR930XIH	ENCFF127XAF	ENCFF165UYO	N	Y	Y
adrenal gland 54 year	ENCSR970OWZ	ENCFF141YOB	ENCFF267ZGI	N	Y	Y
body of pancreas 51 year	ENCSR918MVG	ENCFF319YPN	ENCFF073HMO	N	Y	Y
body of pancreas 53 year	ENCSR366BLN	ENCFF131BHA	ENCFF124VVM	N	Y	Y
breast epithelium 51 year	ENCSR598TAK	ENCFF746THI	ENCFF472UGK	N	Y	Y
cerebellum 19 week	ENCSR000AGK	ENCFF596GKR	ENCFF984CPA	N	Y	Y
diencephalon 22 week	ENCSR000AGL	ENCFF270WKX	ENCFF866GEC	N	Y	Y
esophagus muscularis mucosa 37 year	ENCSR883KJV	ENCFF525APK	ENCFF443SGY	N	Y	Y
esophagus muscularis mucosa 51 year	ENCSR679TCM	ENCFF006UVY	ENCFF362TJW	N	Y	Y
esophagus muscularis mucosa 53 year	ENCSR669JBL	ENCFF531MSQ	ENCFF445OLR	N	Y	Y
esophagus muscularis mucosa 54 year	ENCSR454ZQB	ENCFF105TEQ	ENCFF961PUJ	N	Y	Y
esophagus squamous epithelium 37 year	ENCSR161GPD	ENCFF951KKD	ENCFF031ASI	N	Y	Y
esophagus squamous epithelium 51 year	ENCSR201ARN	ENCFF555XTV	ENCFF593FGG	N	Y	Y
esophagus squamous epithelium 53 year	ENCSR930RDW	ENCFF571WMD	ENCFF683XTY	N	Y	Y
esophagus squamous epithelium 54 year	ENCSR102OEK	ENCFF894NJL	ENCFF818IHO	N	Y	Y
frontal cortex 22 week	ENCSR000AGM	ENCFF014NEQ	ENCFF400KWA	N	Y	Y
gastrocnemius medialis 37 year	ENCSR458JVO	ENCFF734DMK	ENCFF221KZY	N	Y	Y
gastrocnemius medialis 53 year	ENCSR710LGT	ENCFF454WSW	ENCFF345EDC	N	Y	Y
gastroesophageal sphincter 51 year	ENCSR779OWH	ENCFF211BKT	ENCFF775QBM	N	Y	Y
gastroesophageal sphincter 53 year	ENCSR028GEI	ENCFF414ZOC	ENCFF783RCM	N	Y	Y
heart 19 week	ENCSR000AGN	ENCFF390SSF	ENCFF342HML	N	Y	Y
heart 34 year	ENCSR724SZY	ENCFF296LIT	ENCFF787MLV	N	Y	Y
heart left ventricle 51 year	ENCSR226BLJ	ENCFF940BIW	ENCFF400QPZ	N	Y	Y
heart left ventricle 53 year	ENCSR464UVO	ENCFF174EJV	ENCFF792DIL	N	Y	Y
liver 20 week	ENCSR000AGP	ENCFF591ZGD	ENCFF905GDB	N	Y	Y
liver 32 year	ENCSR285LDX	ENCFF612UBB	ENCFF302QEN	N	Y	Y
lower leg skin 51 year	ENCSR030CKH	ENCFF236IQI	ENCFF787FDX	N	Y	Y
lung 24 week	ENCSR000AGQ	ENCFF224DNG	ENCFF984PKS	N	Y	Y
metanephros 20 week	ENCSR000AGO	ENCFF368LIU	ENCFF248FXW	N	Y	Y
occipital lobe 20 week	ENCSR000AGR	ENCFF594XMB	ENCFF973KXG	N	Y	Y
omental fat pad 37 year	ENCSR176WZV	ENCFF072MEX	ENCFF788ATK	N	Y	Y
omental fat pad 51 year	ENCSR611YXR	ENCFF956UDJ	ENCFF268CCM	N	Y	Y
omental fat pad 53 year	ENCSR472PZH	ENCFF658XLQ	ENCFF350TDM	N	Y	Y
ovary 51 year	ENCSR601URL	ENCFF291RKA	ENCFF404MAF	N	Y	Y
ovary 53 year	ENCSR983ICQ	ENCFF817XFI	ENCFF120CGO	N	Y	Y
parietal lobe 22 week	ENCSR000AGS	ENCFF628CPW	ENCFF052UYY	N	Y	Y
Peyer's patch 37 year	ENCSR713KWE	ENCFF326LXF	ENCFF629CQC	N	Y	Y
Peyer's patch 53 year	ENCSR199XGY	ENCFF017BFF	ENCFF274CFY	N	Y	Y
Peyer's patch 54 year	ENCSR954YVZ	ENCFF530MYJ	ENCFF869QNU	N	Y	Y
prostate gland 37 year	ENCSR655HUL	ENCFF103JKV	ENCFF171UAA	N	Y	Y
prostate gland 54 year	ENCSR671RMD	ENCFF475XPX	ENCFF582DDJ	N	Y	Y
right atrium auricular region 51 year	ENCSR554TZR	ENCFF322MTR	ENCFF175YZZ	N	Y	Y
right atrium auricular region 53 year	ENCSR877SCS	ENCFF563EXR	ENCFF162JUC	N	Y	Y
right lobe of liver 53 year	ENCSR543DIO	ENCFF773YSB	ENCFF667PFP	N	Y	Y
right lobe of liver 53 year	ENCSR941SAZ	ENCFF084AZR	ENCFF311FVD	N	Y	Y
sigmoid colon 37 year	ENCSR698NAQ	ENCFF252SEL	ENCFF882GWO	N	Y	Y
sigmoid colon 51 year	ENCSR035MAJ	ENCFF984BTF	ENCFF374ZBH	N	Y	Y
sigmoid colon 53 year	ENCSR321NPB	ENCFF524UFI	ENCFF288ORO	N	Y	Y
sigmoid colon 54 year	ENCSR833XGD	ENCFF892ADX	ENCFF706GSO	N	Y	Y
skeletal muscle tissue 19 week	ENCSR000AGT	ENCFF665SPV	ENCFF761WLC	N	Y	Y
skin of body 24 week	ENCSR000AGU	ENCFF124CWD	ENCFF290FUU	N	Y	Y
spinal cord 24 week	ENCSR000AGV	ENCFF631TZU	ENCFF064RXQ	N	Y	Y
spleen 37 year	ENCSR329YVA	ENCFF592NTZ	ENCFF394URR	N	Y	Y
spleen 51 year	ENCSR887SSW	ENCFF424IDA	ENCFF417LMB	N	Y	Y
spleen 53 year	ENCSR236PTD	ENCFF417AXI	ENCFF355LSJ	N	Y	Y
spleen 54 year	ENCSR627SPU	ENCFF338HBA	ENCFF114YIT	N	Y	Y
stomach 37 year	ENCSR792XFE	ENCFF349DWA	ENCFF411NAA	N	Y	Y
stomach 40 week	ENCSR000AGW	ENCFF391ZRW	ENCFF730ESX	N	Y	Y
stomach 51 year	ENCSR497BYB	ENCFF135SCY	ENCFF614ODH	N	Y	Y
stomach 53 year	ENCSR686VRS	ENCFF502EIG	ENCFF217OJH	N	Y	Y
subcutaneous adipose tissue 51 year	ENCSR785OGK	ENCFF378CFO	ENCFF083PND	N	Y	Y
subcutaneous adipose tissue 53 year	ENCSR419MZM	ENCFF277KRR	ENCFF276CMH	N	Y	Y
suprapubic skin 37 year	ENCSR501EGS	ENCFF729NZX	ENCFF499MBK	N	Y	Y
suprapubic skin 53 year	ENCSR480WCN	ENCFF624IAT	ENCFF662NOY	N	Y	Y
suprapubic skin 54 year	ENCSR616JRI	ENCFF655MDV	ENCFF066SPH	N	Y	Y
temporal lobe 24 week	ENCSR000AGX	ENCFF913XIM	ENCFF709UVM	N	Y	Y
testis 37 year	ENCSR841EQJ	ENCFF703DOL	ENCFF728BGR	N	Y	Y
testis 54 year	ENCSR866SRG	ENCFF285XBG	ENCFF877QYW	N	Y	Y
thoracic aorta 37 year	ENCSR632GYF	ENCFF937VLL	ENCFF957OWS	N	Y	Y
thyroid gland 37 week	ENCSR000AGY	ENCFF882BNM	ENCFF905KJX	N	Y	Y
thyroid gland 51 year	ENCSR477JQM	ENCFF949CCE	ENCFF769QJX	N	Y	Y
thyroid gland 53 year	ENCSR700YLA	ENCFF844EUM	ENCFF304KNV	N	Y	Y
thyroid gland 54 year	ENCSR069LRO	ENCFF967RZZ	ENCFF473ZQM	N	Y	Y
tibial nerve 51 year	ENCSR848OYH	ENCFF095WJZ	ENCFF108IKP	N	Y	Y
tibial nerve 53 year	ENCSR706VZW	ENCFF826MRS	ENCFF948ZLL	N	Y	Y
tongue 20 week	ENCSR000AGZ	ENCFF401NZR	ENCFF007EYY	N	Y	Y
transverse colon 37 year	ENCSR688YRV	ENCFF778KDC	ENCFF696JPZ	N	Y	Y
transverse colon 53 year	ENCSR855GRG	ENCFF057UXI	ENCFF914HNK	N	Y	Y
transverse colon 54 year	ENCSR649WDK	ENCFF578PAO	ENCFF404BYY	N	Y	Y
umbilical cord 20 week	ENCSR000AHA	ENCFF039YMS	ENCFF764CKX	N	Y	Y
upper lobe of left lung 37 year	ENCSR738HKC	ENCFF595UYU	ENCFF858FGD	N	Y	Y
upper lobe of left lung 53 year	ENCSR790PBX	ENCFF719NTZ	ENCFF695BBN	N	Y	Y
urinary bladder 20 week	ENCSR000AGJ	ENCFF527HFO	ENCFF961PDM	N	Y	Y
uterus 53 year	ENCSR502DKA	ENCFF747YPX	ENCFF355BIR	N	Y	Y
vagina 53 year	ENCSR219EAT	ENCFF350VTL	ENCFF658XZD	N	Y	Y
adrenal gland 37 year	ENCSR880BIV	ENCFF875GOL	ENCFF502GAI	N	Y	N
breast epithelium 53 year	ENCSR909QWB	ENCFF499ORF	ENCFF800QHR	N	Y	N
camera-type eye 24 week	ENCSR000AHC	ENCFF909LJA	ENCFF188ZCU	N	Y	N
gastroesophageal sphincter 37 year	ENCSR590VCR	ENCFF895NCW	ENCFF609ITV	N	Y	N
gastroesophageal sphincter 54 year	ENCSR315BZA	ENCFF528QBQ	ENCFF557QXL	N	Y	N
lower leg skin 53 year	ENCSR251EJL	ENCFF329UXW	ENCFF421QZJ	N	Y	N
omental fat pad 54 year	ENCSR544IYF	ENCFF934NBP	ENCFF997BEV	N	Y	N
Peyer's patch 51 year	ENCSR514XCC	ENCFF154MHH	ENCFF381ZKB	N	Y	N
stomach 54 year	ENCSR081NTK	ENCFF351EXW	ENCFF187HRS	N	Y	N
subcutaneous adipose tissue 37 year	ENCSR053ZMS	ENCFF757HGT	ENCFF023VUM	N	Y	N
suprapubic skin 51 year	ENCSR026WQO	ENCFF343PDL	ENCFF018UTO	N	Y	N
thyroid gland 37 year	ENCSR260RBO	ENCFF738EXF	ENCFF388DKP	N	Y	N
tibial nerve 37 year	ENCSR722NWC	ENCFF291WLT	ENCFF166XCJ	N	Y	N
transverse colon 51 year	ENCSR297QGC	ENCFF878ZLW	ENCFF714RXF	N	Y	N
upper lobe of left lung 51 year	ENCSR099FOD	ENCFF630IKX	ENCFF077YKE	N	Y	N
upper lobe of left lung 54 year	ENCSR004UBM	ENCFF835XHN	ENCFF907RMQ	N	Y	N
uterus 28 week	ENCSR000AHB	ENCFF472YIF	ENCFF794RVT	N	Y	N
airway epithelial cell NA	ENCSR582BUX	ENCFF192OWC	ENCFF990EKZ	N	N	Y
cardiac muscle cell NA	ENCSR613JNT	ENCFF920FZX	ENCFF115EZW	N	N	Y
epithelial cell of alveolus of lung NA	ENCSR376IXU	ENCFF739BYT	ENCFF584XUM	N	N	Y
gastrocnemius medialis 51 year	ENCSR024MNP	ENCFF432OTZ	ENCFF515NTL	N	N	Y
glomerular endothelial cell 22 week	ENCSR469ZUS	ENCFF156HUE	ENCFF909OBZ	N	N	Y
GM12878	ENCSR000AEI	ENCFF039WHT	ENCFF143FSY	N	N	Y
HT1080	ENCSR022PAU	ENCFF105RUB	ENCFF145ZWC	N	N	Y
K562	ENCSR000AER	ENCFF783EAC	ENCFF518WII	N	N	Y
kidney epithelial cell 22 week	ENCSR100NLN	ENCFF200XYJ	ENCFF822ZIT	N	N	Y
mammary microvascular endothelial cell 26 year	ENCSR663WYF	ENCFF147DQX	ENCFF136HJO	N	N	Y
myometrial cell 34 year	ENCSR290RXI	ENCFF706AYX	ENCFF825ORI	N	N	Y
NCI-H460	ENCSR239ZQA	ENCFF119IDE	ENCFF349JLE	N	N	Y
NCI-H460	ENCSR824YLV	ENCFF616ZFX	ENCFF890YJR	N	N	Y
neural cell NA	ENCSR612EAO	ENCFF413AYN	ENCFF196HYO	N	N	Y
OCI-LY7	ENCSR855LXJ	ENCFF509UMB	ENCFF154LRV	N	N	Y
pericardium fibroblast 20 week	ENCSR419VNG	ENCFF267FZJ	ENCFF675FVO	N	N	Y
SK-MEL-5	ENCSR007RIV	ENCFF619PRC	ENCFF567LTR	N	N	Y
SK-MEL-5	ENCSR506WDZ	ENCFF366FAJ	ENCFF098WEG	N	N	Y
SK-N-DZ	ENCSR479BMI	ENCFF834IIO	ENCFF931REK	N	N	Y
SK-N-DZ	ENCSR852KOV	ENCFF115ZRK	ENCFF513QMP	N	N	Y
smooth muscle cell 5 day	ENCSR337VPD	ENCFF760EMI	ENCFF330PQR	N	N	Y

### Sheet: Table S1F. Histone ChIP-seq
Table S3F. Accessions for ENCODE Histone ChIP-seq experiments
Biosample	Histone Mark	Experiment accession	Signel file accession
K562	H3K4me1	ENCSR000EWC	ENCFF761XBZ
K562	H3K4me2	ENCSR000AKT	ENCFF491AUC
K562	H3K4me3	ENCSR000DWD	ENCFF847JMY
K562	H3K9me3	ENCSR000APE	ENCFF812HRW
K562	H3K9ac	ENCSR000EVZ	ENCFF937QUK
K562	H3K27me3	ENCSR000EWB	ENCFF928NWQ
K562	H3K27ac	ENCSR000AKP	ENCFF779QTH
K562	H3K36me3	ENCSR000DWB	ENCFF440XMD

### Sheet: Table S1G. MNase-seq
Table S1G. Accessions for ENCODE MNase-seq experiments
Biosample	Experiment accession
K562	ENCSR000CXQ

### Sheet: Table S1H. TF ChIP-seq
Table S1H. Accessions for ENCODE TF ChIP-seq experiments
Biosample	TF	Experiment accession	Signel file accession	Peak file accession
GM12878	ARID3A	ENCSR778UBR	ENCFF003VDB	---
GM12878	ARNT	ENCSR590KEQ	ENCFF758RQJ	---
GM12878	ATF2	ENCSR000BQK	ENCFF806KKM	---
GM12878	ATF2	ENCSR961PPA	ENCFF210HTZ	---
GM12878	BACH1	ENCSR636MKU	ENCFF725YZH	---
GM12878	BATF	ENCSR000BGT	ENCFF832YIE	---
GM12878	BCL11A	ENCSR000BHA	ENCFF383HAY	---
GM12878	BCL3	ENCSR000BNQ	ENCFF247MHT	---
GM12878	BCLAF1	ENCSR000BJZ	ENCFF587BJK	---
GM12878	BCLAF1	ENCSR342THD	ENCFF381ZDU	---
GM12878	BHLHE40	ENCSR000DZJ	ENCFF622HGF	---
GM12878	BHLHE40	ENCSR987MTA	ENCFF370ZNL	---
GM12878	BMI1	ENCSR469WII	ENCFF592LPO	---
GM12878	CBFB	ENCSR860UHK	ENCFF070SOX	---
GM12878	CEBPB	ENCSR681NOM	ENCFF786YYI	---
GM12878	CEBPZ	ENCSR347NOB	ENCFF243GOG	---
GM12878	CREM	ENCSR839XZU	ENCFF091YID	---
GM12878	CTCF	ENCSR000AKB	ENCFF356LIU	---
GM12878	CTCF	ENCSR000DRZ	ENCFF023RJC	---
GM12878	CTCF	ENCSR000DZN	ENCFF960ZGP	---
GM12878	CUX1	ENCSR000DYR	ENCFF567NFS	---
GM12878	E2F4	ENCSR000DYY	ENCFF687SFB	---
GM12878	E2F8	ENCSR793HVL	ENCFF412GFI	---
GM12878	E4F1	ENCSR439WAF	ENCFF035GFS	---
GM12878	EBF1	ENCSR000BGU	ENCFF864NSW	---
GM12878	EBF1	ENCSR000DZQ	ENCFF249SVT	---
GM12878	ELF1	ENCSR841NDX	ENCFF948CPI	---
GM12878	ELK1	ENCSR000DZB	ENCFF432AQP	---
GM12878	EP300	ENCSR000BHB	ENCFF510FUM	---
GM12878	EP300	ENCSR000DZD	ENCFF865UDD	---
GM12878	EP300	ENCSR000DZG	ENCFF080HJX	---
GM12878	ESRRA	ENCSR000DYQ	ENCFF722LJP	---
GM12878	ETS1	ENCSR000BKA	ENCFF980VOD	---
GM12878	ETV6	ENCSR597VGC	ENCFF116AMK	---
GM12878	ETV6	ENCSR626VUC	ENCFF745ANU	---
GM12878	FOXK2	ENCSR861JUQ	ENCFF990MTR	---
GM12878	GABPA	ENCSR331HPA	ENCFF946ACA	---
GM12878	GATAD2B	ENCSR828NCB	ENCFF298AIX	---
GM12878	HSF1	ENCSR009MBP	ENCFF603BID	---
GM12878	IKZF1	ENCSR000EUJ	ENCFF197ABX	---
GM12878	IKZF1	ENCSR441VHN	ENCFF018NNF	---
GM12878	IKZF1	ENCSR874AFU	ENCFF968NOG	---
GM12878	IKZF2	ENCSR680UQE	ENCFF526WVH	---
GM12878	IKZF2	ENCSR822AHX	ENCFF088OLI	---
GM12878	IRF3	ENCSR000DZX	ENCFF719MXF	---
GM12878	IRF3	ENCSR408JQO	ENCFF604AZX	---
GM12878	IRF4	ENCSR000BGY	ENCFF720YMW	---
GM12878	IRF5	ENCSR976TBC	ENCFF843HDK	---
GM12878	JUND	ENCSR000DYS	ENCFF873DJD	---
GM12878	KLF5	ENCSR974OFJ	ENCFF417WPC	---
GM12878	MAFK	ENCSR000DYV	ENCFF186AWV	---
GM12878	MAX	ENCSR000DZF	ENCFF270NAL	---
GM12878	MAZ	ENCSR000DZA	ENCFF348STZ	---
GM12878	MEF2A	ENCSR000BKB	ENCFF958GXF	---
GM12878	MEF2B	ENCSR177VFS	ENCFF623FAW	---
GM12878	MEF2C	ENCSR000BNG	ENCFF830BRO	---
GM12878	MLLT1	ENCSR552XSN	ENCFF125MEN	---
GM12878	MXI1	ENCSR000DZI	ENCFF199HGX	---
GM12878	NFATC1	ENCSR000BQL	ENCFF138ZBJ	---
GM12878	NFATC3	ENCSR437GBJ	ENCFF704PDA	---
GM12878	NFIC	ENCSR000BRN	ENCFF480WDX	---
GM12878	NFXL1	ENCSR746XEG	ENCFF860IXB	---
GM12878	NFYA	ENCSR000DNN	ENCFF278GJK	---
GM12878	NFYB	ENCSR000DNM	ENCFF510NDO	---
GM12878	NKRF	ENCSR732PJX	ENCFF084NXU	---
GM12878	NR2C1	ENCSR784VIQ	ENCFF462AKP	---
GM12878	NR2C2	ENCSR000EUL	ENCFF434HVY	---
GM12878	NR2F1	ENCSR514VYD	ENCFF531KOV	---
GM12878	NRF1	ENCSR000DZO	ENCFF652BRY	---
GM12878	PAX5	ENCSR000BHD	ENCFF196JGP	---
GM12878	PAX5	ENCSR000BHJ	ENCFF946SAG	---
GM12878	PAX8	ENCSR192AFN	ENCFF992JWY	---
GM12878	PBX3	ENCSR000BGR	ENCFF926LHG	---
GM12878	PKNOX1	ENCSR711XNY	ENCFF335ADU	---
GM12878	RCOR1	ENCSR000DZC	ENCFF470ZMK	---
GM12878	RELB	ENCSR387QUV	ENCFF105YDI	---
GM12878	REST	ENCSR000BGF	ENCFF274BBE	---
GM12878	REST	ENCSR000BQS	ENCFF313CII	---
GM12878	RFX5	ENCSR000DZW	ENCFF259LNG	---
GM12878	RUNX3	ENCSR000BRI	ENCFF677QUK	---
GM12878	RXRA	ENCSR000BJD	ENCFF313BDA	---
GM12878	SIX5	ENCSR000BJE	ENCFF864TFH	---
GM12878	SKIL	ENCSR212YKD	ENCFF903KEI	---
GM12878	SMAD1	ENCSR813DCK	ENCFF987PGY	---
GM12878	SMAD5	ENCSR251OVJ	ENCFF855SJG	---
GM12878	SRF	ENCSR000BGE	ENCFF182IFE	---
GM12878	SRF	ENCSR000BMI	ENCFF829SEJ	---
GM12878	SRF	ENCSR041XML	ENCFF766WWB	---
GM12878	STAT1	ENCSR332EYT	ENCFF323QQU	---
GM12878	STAT3	ENCSR000DZV	ENCFF923CHO	---
GM12878	STAT5A	ENCSR000BQZ	ENCFF383YEA	---
GM12878	TBP	ENCSR000DZZ	ENCFF896UZB	---
GM12878	TBX21	ENCSR739IHN	ENCFF971VHK	---
GM12878	TCF12	ENCSR000BGZ	ENCFF768VSH	---
GM12878	TCF12	ENCSR725VFL	ENCFF897RYA	---
GM12878	TCF7	ENCSR501DKS	ENCFF152RNE	---
GM12878	TRIM22	ENCSR637QAM	ENCFF830TFU	---
GM12878	TRIM22	ENCSR835XKS	ENCFF552WAH	---
GM12878	UBTF	ENCSR459FTB	ENCFF295ZLM	---
GM12878	USF1	ENCSR000BGI	ENCFF701QXK	---
GM12878	USF2	ENCSR000DZU	ENCFF514SWA	---
GM12878	YBX1	ENCSR205SKQ	ENCFF500RBO	---
GM12878	YY1	ENCSR000BNP	ENCFF223MUF	---
GM12878	ZBED1	ENCSR207PFI	ENCFF630FLK	---
GM12878	ZBTB33	ENCSR000BHC	ENCFF773OQL	---
GM12878	ZBTB33	ENCSR542FLV	ENCFF475DID	---
GM12878	ZBTB40	ENCSR189YYK	ENCFF084IUW	---
GM12878	ZEB1	ENCSR000BND	ENCFF204LCG	---
GM12878	ZNF143	ENCSR000DZL	ENCFF193POQ	---
GM12878	ZNF143	ENCSR936XTK	ENCFF153TQR	---
GM12878	ZNF217	ENCSR764CZW	ENCFF200SLC	---
GM12878	ZNF24	ENCSR072PWP	ENCFF313HBL	---
GM12878	ZNF384	ENCSR000DYP	ENCFF942MDT	---
GM12878	ZNF592	ENCSR173ZVL	ENCFF615DTQ	---
GM12878	ZNF687	ENCSR859FDL	ENCFF137BRA	---
GM12878	ZSCAN29	ENCSR412YGM	ENCFF214NJL	---
GM12878	ZZZ3	ENCSR000DNQ	ENCFF260NAX	---
H1	ATF3	ENCSR000BKC	ENCFF487GLV	---
H1	BACH1	ENCSR000EBQ	ENCFF851YHG	---
H1	CHD7	ENCSR000AVA	ENCFF658SXI	---
H1	CTCF	ENCSR000BNH	ENCFF821AQO	---
H1	EGR1	ENCSR000BJA	ENCFF477ANT	---
H1	EP300	ENCSR000BKK	ENCFF834UVX	---
H1	FOSL1	ENCSR000BNS	ENCFF063OKB	---
H1	GABPA	ENCSR000BIW	ENCFF225GFQ	---
H1	JUN	ENCSR000ECA	ENCFF312GEN	---
H1	JUND	ENCSR000BKP	ENCFF646IUA	---
H1	JUND	ENCSR000EBZ	ENCFF443HNU	---
H1	MAFK	ENCSR000EBS	ENCFF712RIS	---
H1	MAX	ENCSR000EUP	ENCFF762LKG	---
H1	MYC	ENCSR000EBY	ENCFF392JJN	---
H1	NANOG	ENCSR000BMT	ENCFF794GVQ	---
H1	NRF1	ENCSR000ECC	ENCFF407IVS	---
H1	REST	ENCSR000BHM	ENCFF403CAJ	---
H1	REST	ENCSR663WAR	ENCFF779CWH	---
H1	RFX5	ENCSR000ECF	ENCFF062WBN	---
H1	RNF2	ENCSR784VUY	ENCFF283MNG	---
H1	RXRA	ENCSR000BJW	ENCFF430SIE	---
H1	SIX5	ENCSR000BIQ	ENCFF644BNN	---
H1	SP1	ENCSR000BIR	ENCFF500JFI	---
H1	SRF	ENCSR000BIV	ENCFF345IDL	---
H1	TBP	ENCSR000ECB	ENCFF748YXF	---
H1	TCF12	ENCSR000BIT	ENCFF740HPV	---
H1	USF1	ENCSR000BIU	ENCFF699HXL	---
H1	USF2	ENCSR000ECD	ENCFF710JBU	---
H1	YY1	ENCSR000BKD	ENCFF509GYP	---
H1	ZNF143	ENCSR000EBW	ENCFF933WSP	---
H1	ZNF274	ENCSR000EUN	ENCFF943NOT	---
HepG2	3xFLAG-AHR	ENCSR412ZDC	ENCFF683QEX	---
HepG2	3xFLAG-ARID4B	ENCSR988LZG	ENCFF694MPE	---
HepG2	3xFLAG-ATF1	ENCSR253OON	ENCFF914IWA	---
HepG2	3xFLAG-BCL6	ENCSR759BDG	ENCFF014UTU	---
HepG2	3xFLAG-CEBPA	ENCSR142IGM	ENCFF874PIO	---
HepG2	3xFLAG-CEBPG	ENCSR639IIZ	ENCFF094SJQ	---
HepG2	3xFLAG-CREB1	ENCSR331ORD	ENCFF571FVN	---
HepG2	3xFLAG-DRAP1	ENCSR765MKZ	ENCFF052EOE	---
HepG2	3xFLAG-ETV5	ENCSR096IIB	ENCFF923NCW	---
HepG2	3xFLAG-FOXA3	ENCSR092OVN	ENCFF251TUO	---
HepG2	3xFLAG-GABPA	ENCSR269TNX	ENCFF613KAB	---
HepG2	3xFLAG-GABPB1	ENCSR462KYU	ENCFF744IUB	---
HepG2	3xFLAG-GMEB2	ENCSR745VSQ	ENCFF219KQD	---
HepG2	3xFLAG-HBP1	ENCSR616WEG	ENCFF894AWT	---
HepG2	3xFLAG-HHEX	ENCSR656JZL	ENCFF207CLF	---
HepG2	3xFLAG-HLF	ENCSR528PSI	ENCFF685UQE	---
HepG2	3xFLAG-HMG20A	ENCSR072GJV	ENCFF914TSO	---
HepG2	3xFLAG-HMG20B	ENCSR925QAW	ENCFF727GHV	---
HepG2	3xFLAG-HMGXB4	ENCSR174GOO	ENCFF883FJF	---
HepG2	3xFLAG-HOMEZ	ENCSR117CHD	ENCFF478OVU	---
HepG2	3xFLAG-IKZF5	ENCSR210HBN	ENCFF423USK	---
HepG2	3xFLAG-IRF2	ENCSR604UJV	ENCFF095ZXG	---
HepG2	3xFLAG-KDM6A	ENCSR031ING	ENCFF371TDC	---
HepG2	3xFLAG-KLF11	ENCSR616OSG	ENCFF443QKY	---
HepG2	3xFLAG-KLF16	ENCSR009KLQ	ENCFF344PJS	---
HepG2	3xFLAG-KLF6	ENCSR757EKM	ENCFF980OTF	---
HepG2	3xFLAG-KLF9	ENCSR938ETG	ENCFF529UJY	---
HepG2	3xFLAG-MBD1	ENCSR260UJI	ENCFF960FKQ	---
HepG2	3xFLAG-MBD1	ENCSR396QWK	ENCFF515DUD	---
HepG2	3xFLAG-MIXL1	ENCSR966PJY	ENCFF963OLI	---
HepG2	3xFLAG-MLX	ENCSR125DAD	ENCFF232WMR	---
HepG2	3xFLAG-MXD3	ENCSR909GJR	ENCFF985DMC	---
HepG2	3xFLAG-MYRF	ENCSR792MZV	ENCFF158PPW	---
HepG2	3xFLAG-NFIA	ENCSR226QQM	ENCFF926VIT	---
HepG2	3xFLAG-NFIL3	ENCSR201GGK	ENCFF278ZNM	---
HepG2	3xFLAG-NFYC	ENCSR569ARC	ENCFF124ITH	---
HepG2	3xFLAG-NR2F1	ENCSR662EOU	ENCFF295CUB	---
HepG2	3xFLAG-NR2F6	ENCSR798IJO	ENCFF786BSA	---
HepG2	3xFLAG-PBX2	ENCSR849DFF	ENCFF709YWO	---
HepG2	3xFLAG-PPARG	ENCSR130VQL	ENCFF736PPV	---
HepG2	3xFLAG-RBPJ	ENCSR596FEL	ENCFF153ODZ	---
HepG2	3xFLAG-RCOR2	ENCSR455DOO	ENCFF523CUM	---
HepG2	3xFLAG-RERE	ENCSR988ZSI	ENCFF499ZBA	---
HepG2	3xFLAG-RFX3	ENCSR633OVO	ENCFF431YWW	---
HepG2	3xFLAG-RXRB	ENCSR560SEP	ENCFF499COS	---
HepG2	3xFLAG-SMAD4	ENCSR826YMT	ENCFF541EKJ	---
HepG2	3xFLAG-SOX13	ENCSR715UCI	ENCFF517EJH	---
HepG2	3xFLAG-SOX5	ENCSR961WLZ	ENCFF703VBH	---
HepG2	3xFLAG-SP5	ENCSR019NPF	ENCFF185BHD	---
HepG2	3xFLAG-TEAD1	ENCSR497JLX	ENCFF460HAG	---
HepG2	3xFLAG-TEAD3	ENCSR666QNP	ENCFF314CDT	---
HepG2	3xFLAG-TFDP1	ENCSR558OMR	ENCFF245GRN	---
HepG2	3xFLAG-TFE3	ENCSR589SNT	ENCFF277NOY	---
HepG2	3xFLAG-TGIF2	ENCSR993LMB	ENCFF661WFA	---
HepG2	3xFLAG-THAP11	ENCSR562POI	ENCFF054TEP	---
HepG2	3xFLAG-THRB	ENCSR430JGJ	ENCFF671MXD	---
HepG2	3xFLAG-ZBED5	ENCSR656SIB	ENCFF160DNR	---
HepG2	3xFLAG-ZBTB25	ENCSR485OYR	ENCFF330FGQ	---
HepG2	3xFLAG-ZBTB26	ENCSR184SVO	ENCFF053GKA	---
HepG2	3xFLAG-ZFP1	ENCSR586DEH	ENCFF027UTC	---
HepG2	3xFLAG-ZFP64	ENCSR487CPI	ENCFF281KMO	---
HepG2	3xFLAG-ZGPAT	ENCSR704IGU	ENCFF085KWU	---
HepG2	3xFLAG-ZKSCAN8	ENCSR808FFI	ENCFF024QKK	---
HepG2	3xFLAG-ZNF205	ENCSR157CEN	ENCFF766KKU	---
HepG2	3xFLAG-ZNF3	ENCSR182QWU	ENCFF845MDX	---
HepG2	3xFLAG-ZNF48	ENCSR415AEB	ENCFF179NMB	---
HepG2	3xFLAG-ZNF511	ENCSR372JXR	ENCFF390RLO	---
HepG2	3xFLAG-ZNF580	ENCSR173CTF	ENCFF293UEL	---
HepG2	3xFLAG-ZNF614	ENCSR011CIR	ENCFF241JAR	---
HepG2	3xFLAG-ZNF639	ENCSR665UFC	ENCFF859VUR	---
HepG2	3xFLAG-ZNF644	ENCSR578CXC	ENCFF623COM	---
HepG2	3xFLAG-ZNF652	ENCSR502GAX	ENCFF761HIZ	---
HepG2	3xFLAG-ZNF7	ENCSR553QMC	ENCFF995ZSA	---
HepG2	3xFLAG-ZNF792	ENCSR396SOH	ENCFF253CWZ	---
HepG2	3xFLAG-ZSCAN9	ENCSR712FAM	ENCFF673YDK	---
HepG2	ARID3A	ENCSR000EDP	ENCFF247GXE	---
HepG2	ARNT	ENCSR029IBC	ENCFF616WXJ	---
HepG2	ATF2	ENCSR047BUZ	ENCFF089BQU	---
HepG2	ATF3	ENCSR000BKE	ENCFF137OEY	---
HepG2	BCLAF1	ENCSR015TKV	ENCFF506PXL	---
HepG2	BHLHE40	ENCSR000BID	ENCFF361YXC	---
HepG2	BHLHE40	ENCSR000EDT	ENCFF863ATX	---
HepG2	CBX2	ENCSR801GJU	ENCFF501QII	---
HepG2	CEBPB	ENCSR000BQI	ENCFF862DXR	---
HepG2	CEBPB	ENCSR000EEE	ENCFF915ZYE	---
HepG2	CEBPZ	ENCSR000EDO	ENCFF195BKI	---
HepG2	CREB1	ENCSR112ALD	ENCFF550TXR	---
HepG2	CREM	ENCSR903ELW	ENCFF290UGF	---
HepG2	CTCF	ENCSR000AMA	ENCFF612ZUY	---
HepG2	CTCF	ENCSR000BIE	ENCFF543WTP	---
HepG2	ELF1	ENCSR000BMZ	ENCFF840RWO	---
HepG2	EP300	ENCSR000BLW	ENCFF674QCU	---
HepG2	EP300	ENCSR000EDV	ENCFF806JJS	---
HepG2	ETS1	ENCSR681WHQ	ENCFF128TUP	---
HepG2	ETV4	ENCSR714YZG	ENCFF710CRT	---
HepG2	FOSL2	ENCSR000BHP	ENCFF054ESU	---
HepG2	FOXA1	ENCSR000BLE	ENCFF872MGU	---
HepG2	FOXA1	ENCSR000BMO	ENCFF152BOT	---
HepG2	FOXA1	ENCSR267DFA	ENCFF367TQC	---
HepG2	FOXA2	ENCSR000BNI	ENCFF184NAC	---
HepG2	FOXA2	ENCSR066EBK	ENCFF259BJR	---
HepG2	FOXK2	ENCSR171FUX	ENCFF315CHX	---
HepG2	GABPA	ENCSR000BJK	ENCFF054HJA	---
HepG2	GATA4	ENCSR590CNM	ENCFF097OXR	---
HepG2	HNF1A	ENCSR800QIT	ENCFF800QTO	---
HepG2	HNF4A	ENCSR000BLF	ENCFF072CXB	---
HepG2	HNF4G	ENCSR000BNJ	ENCFF086CTA	---
HepG2	HNRNPK	ENCSR519QAA	ENCFF828KXG	---
HepG2	IKZF1	ENCSR278JQG	ENCFF969BZA	---
HepG2	JUN	ENCSR000EEK	ENCFF331IUK	---
HepG2	JUND	ENCSR000BGK	ENCFF539GRW	---
HepG2	JUND	ENCSR000EEI	ENCFF430PEI	---
HepG2	LCORL	ENCSR950NAZ	ENCFF611PIO	---
HepG2	MAFF	ENCSR000EEC	ENCFF493TIR	---
HepG2	MAFK	ENCSR000EDZ	ENCFF770TZL	---
HepG2	MAFK	ENCSR000EEB	ENCFF171OJF	---
HepG2	MAX	ENCSR000EDS	ENCFF140PUO	---
HepG2	MAZ	ENCSR000EDN	ENCFF144TBQ	---
HepG2	MNT	ENCSR261EDU	ENCFF562FMQ	---
HepG2	MNT	ENCSR730TBC	ENCFF482JSR	---
HepG2	NFE2L2	ENCSR488EES	ENCFF882YLO	---
HepG2	NR2F6	ENCSR518WPL	ENCFF350CKI	---
HepG2	NRF1	ENCSR000EEH	ENCFF418DKQ	---
HepG2	NRF1	ENCSR853ADA	ENCFF313RFR	---
HepG2	PHB2	ENCSR170DNV	ENCFF882RPA	---
HepG2	RCOR1	ENCSR000EDQ	ENCFF987VKU	---
HepG2	REST	ENCSR000BJL	ENCFF986RRJ	---
HepG2	REST	ENCSR000BOT	ENCFF669XCW	---
HepG2	RFX1	ENCSR928API	ENCFF788CJF	---
HepG2	RFX5	ENCSR000EEA	ENCFF059GWW	---
HepG2	RNF2	ENCSR523XCR	ENCFF380SYL	---
HepG2	RXRA	ENCSR000BHU	ENCFF105TFM	---
HepG2	SFPQ	ENCSR258SXK	ENCFF671QBO	---
HepG2	SOX13	ENCSR445ACU	ENCFF257QND	---
HepG2	SOX6	ENCSR543BVU	ENCFF944LNI	---
HepG2	SP1	ENCSR000BJX	ENCFF175VXL	---
HepG2	SP1	ENCSR334KIQ	ENCFF735WMX	---
HepG2	TBP	ENCSR000EEL	ENCFF534GKQ	---
HepG2	TBX3	ENCSR238QRG	ENCFF887DUY	---
HepG2	TBX3	ENCSR605YWG	ENCFF654KVO	---
HepG2	TCF12	ENCSR000BJG	ENCFF299JYV	---
HepG2	TCF12	ENCSR894SXR	ENCFF820PHL	---
HepG2	TCF7	ENCSR444LIN	ENCFF928MIN	---
HepG2	TFAP4	ENCSR103SZL	ENCFF912SQI	---
HepG2	TRIM22	ENCSR506HXN	ENCFF063GDN	---
HepG2	USF1	ENCSR000BGM	ENCFF914IFQ	---
HepG2	XRCC5	ENCSR031URL	ENCFF790ZAQ	---
HepG2	YBX1	ENCSR799GOY	ENCFF332FUE	---
HepG2	YY1	ENCSR000BNT	ENCFF177YDT	---
HepG2	ZBTB33	ENCSR000BNA	ENCFF943WRA	---
HepG2	ZBTB40	ENCSR525YFS	ENCFF624WDI	---
HepG2	ZHX2	ENCSR407BEZ	ENCFF964KDQ	---
HepG2	ZKSCAN1	ENCSR157CAU	ENCFF721NEC	---
HepG2	ZMYM3	ENCSR848YWD	ENCFF769SEZ	---
HepG2	ZNF24	ENCSR362NWP	ENCFF904QAD	---
HepG2	ZNF24	ENCSR791AGT	ENCFF858WPR	---
HepG2	ZNF282	ENCSR752NDX	ENCFF482XNG	---
HepG2	ZNF384	ENCSR101FJU	ENCFF950VAR	---
K562	3xFLAG-ATF1	ENCSR159OCC	ENCFF715PLB	---
K562	3xFLAG-PBX2	ENCSR633EIC	ENCFF925OBR	---
K562	AFF1	ENCSR241LIH	ENCFF869BYK	---
K562	AFF1	ENCSR426URK	ENCFF489SKQ	---
K562	ARHGAP35	ENCSR571BUF	ENCFF089PKE	---
K562	ARID1B	ENCSR822CCM	ENCFF249TYS	---
K562	ARID3A	ENCSR000EFY	ENCFF757OML	---
K562	ARNT	ENCSR155KHM	ENCFF447FIO	---
K562	ARNT	ENCSR613NUC	ENCFF655EFA	---
K562	ARNT	ENCSR669NFS	ENCFF913AQF	---
K562	ATF1	ENCSR091GVJ	---	ENCFF415CUC
K562	ATF2	ENCSR869IUD	ENCFF803FHN	---
K562	ATF3	ENCSR000BNU	ENCFF467WOR	---
K562	ATF3	ENCSR028UIU	ENCFF937OKC	---
K562	ATF4	ENCSR145TSJ	ENCFF182MNO	---
K562	BACH1	ENCSR000EGD	ENCFF543FNN	---
K562	BCLAF1	ENCSR000BKH	ENCFF496YJC	---
K562	BCLAF1	ENCSR492LTS	ENCFF054DTJ	---
K562	BCLAF1	ENCSR792IYC	ENCFF094XPM	---
K562	BHLHE40	ENCSR000EGV	ENCFF477JTV	---
K562	BMI1	ENCSR782WRO	ENCFF352DRR	---
K562	CBX1	ENCSR948QLZ	ENCFF163FLA	---
K562	CC2D1A	ENCSR343IFJ	ENCFF180TUM	---
K562	CDC5L	ENCSR121PFY	ENCFF384ALH	---
K562	CEBPB	ENCSR000BRQ	ENCFF813LOW	---
K562	CEBPB	ENCSR000EHE	ENCFF321KQD	---
K562	CEBPZ	ENCSR618GDK	ENCFF797OWK	---
K562	CHAMP1	ENCSR065XVO	ENCFF646MEF	---
K562	CHAMP1	ENCSR315NNL	ENCFF919KNQ	---
K562	CREB3L1	ENCSR109YGM	ENCFF566HGU	---
K562	CREM	ENCSR077DKV	ENCFF021XJN	---
K562	CTCF	ENCSR000AKO	ENCFF519CXF	---
K562	CTCF	ENCSR000BPJ	ENCFF119XFJ	---
K562	CTCF	ENCSR000DWE	ENCFF843VHC	---
K562	CTCF	ENCSR000EGM	ENCFF396BZQ	---
K562	CTCFL	ENCSR000BNK	ENCFF678TFE	---
K562	CUX1	ENCSR000EFO	ENCFF556HMX	---
K562	DACH1	ENCSR030TJP	ENCFF870LJV	---
K562	DEAF1	ENCSR387SYS	ENCFF532HCE	---
K562	E2F1	ENCSR563LLO	ENCFF445VTT	---
K562	E2F1	ENCSR720HUL	ENCFF134JLR	---
K562	E2F1	ENCSR720HUL	ENCFF769WRU	---
K562	E2F1	ENCSR720HUL	ENCFF948EFF	---
K562	E2F4	ENCSR000EWL	ENCFF225TLP	---
K562	E2F6	ENCSR000BLI	ENCFF533GSH	---
K562	E2F6	ENCSR000EWJ	ENCFF417DTI	---
K562	E2F7	ENCSR171CAY	ENCFF013EHI	---
K562	E2F8	ENCSR953DVM	ENCFF171WWF	---
K562	E4F1	ENCSR731LHZ	ENCFF752KNU	---
K562	eGFP-ADNP	ENCSR440VKE	ENCFF817ARM	---
K562	eGFP-ATF1	ENCSR091GVJ	ENCFF236XAZ	---
K562	eGFP-ATF3	ENCSR632DCH	ENCFF419WTZ	---
K562	eGFP-BACH1	ENCSR740NPG	ENCFF365WQR	---
K562	eGFP-CEBPB	ENCSR416QLJ	ENCFF547SJG	---
K562	eGFP-CEBPG	ENCSR490LWA	ENCFF797MRW	---
K562	eGFP-CEBPG	ENCSR620VIC	ENCFF086CSF	---
K562	eGFP-CREB3	ENCSR093FKD	ENCFF606EUI	---
K562	eGFP-CUX1	ENCSR178NTX	ENCFF082KHJ	---
K562	eGFP-E2F5	ENCSR709DRM	ENCFF468VJV	---
K562	eGFP-ELF1	ENCSR975SSR	ENCFF256CVB	---
K562	eGFP-ETS2	ENCSR596IKD	ENCFF687OMH	---
K562	eGFP-ETV1	ENCSR277DMR	ENCFF804KSB	---
K562	eGFP-FOSL1	ENCSR239ZLZ	ENCFF151FYK	---
K562	eGFP-FOXJ2	ENCSR847LBF	ENCFF175IUD	---
K562	eGFP-GABPA	ENCSR290MUH	ENCFF535BMV	---
K562	eGFP-GATA2	ENCSR000DKA	ENCFF997NUA	---
K562	eGFP-HINFP	ENCSR619GFP	ENCFF558VAL	---
K562	eGFP-ID3	ENCSR005NMT	ENCFF638WDU	---
K562	eGFP-ILK	ENCSR648INT	ENCFF406XWT	---
K562	eGFP-IRF1	ENCSR854MCV	ENCFF203LRV	---
K562	eGFP-IRF9	ENCSR926KTP	ENCFF863WCN	---
K562	eGFP-KLF1	ENCSR550HCT	ENCFF287GDT	---
K562	eGFP-KLF13	ENCSR608HVP	ENCFF381GEK	---
K562	eGFP-MAFG	ENCSR818DQV	ENCFF393CCU	---
K562	eGFP-MEF2D	ENCSR647ZXA	ENCFF436DME	---
K562	eGFP-NFE2	ENCSR552YGL	ENCFF286HTI	---
K562	eGFP-NR2C1	ENCSR178DEG	ENCFF431GJK	---
K562	eGFP-NR2C2	ENCSR750LYM	ENCFF789AXP	---
K562	eGFP-NR4A1	ENCSR000DJW	ENCFF868BIT	---
K562	eGFP-NR4A1	ENCSR130PDE	ENCFF475VMR	---
K562	eGFP-PBX2	ENCSR263DFP	ENCFF685CMQ	---
K562	eGFP-PTTG1	ENCSR314BBS	ENCFF587PBU	---
K562	eGFP-RELA	ENCSR772EEN	ENCFF931SVP	---
K562	eGFP-TEAD2	ENCSR635GTR	ENCFF563LGJ	---
K562	eGFP-TFDP1	ENCSR017GBO	ENCFF354QYM	---
K562	eGFP-TSC22D4	ENCSR787RVK	ENCFF265QXK	---
K562	eGFP-USF2	ENCSR359NFW	ENCFF208VCB	---
K562	eGFP-VEZF1	ENCSR189YMA	ENCFF913CII	---
K562	eGFP-ZBTB11	ENCSR706BJO	ENCFF042OZE	---
K562	eGFP-ZBTB40	ENCSR158RYZ	ENCFF312NVO	---
K562	eGFP-ZKSCAN8	ENCSR448UKK	ENCFF648HOK	---
K562	eGFP-ZNF148	ENCSR018MSO	ENCFF836QWY	---
K562	eGFP-ZNF175	ENCSR011PEI	ENCFF247ULP	---
K562	eGFP-ZNF197	ENCSR580IAO	ENCFF165GSE	---
K562	eGFP-ZNF24	ENCSR117WTM	ENCFF205IFX	---
K562	eGFP-ZNF354B	ENCSR674SCQ	ENCFF533OBT	---
K562	eGFP-ZNF395	ENCSR462QZZ	ENCFF275HDU	---
K562	eGFP-ZNF507	ENCSR598TIR	ENCFF565EUP	---
K562	eGFP-ZNF512	ENCSR591CCL	ENCFF825ZIU	---
K562	eGFP-ZNF584	ENCSR149ZBI	ENCFF544HIJ	---
K562	eGFP-ZNF589	ENCSR603XLW	ENCFF271NEP	---
K562	eGFP-ZNF639	ENCSR845BCL	ENCFF017JQJ	---
K562	eGFP-ZNF644	ENCSR729HVR	ENCFF977ZNJ	---
K562	eGFP-ZNF740	ENCSR532EMP	ENCFF865OKF	---
K562	eGFP-ZNF740	ENCSR737UST	ENCFF301FKQ	---
K562	eGFP-ZNF766	ENCSR194IJN	ENCFF168PYI	---
K562	eGFP-ZNF83	ENCSR257XVY	ENCFF791JWI	---
K562	EGR1	ENCSR000BNE	ENCFF561OGS	---
K562	EGR1	ENCSR024CNP	ENCFF175VSS	---
K562	EGR1	ENCSR211LTF	ENCFF375RDB	---
K562	ELF1	ENCSR000BMD	ENCFF463GCH	---
K562	ELF1	ENCSR502OEK	ENCFF617ZLL	ENCFF036DKA
K562	ELF4	ENCSR638QHV	ENCFF539SXG	---
K562	ELK1	ENCSR000EFU	ENCFF119SCQ	ENCFF792ZTJ
K562	EP300	ENCSR000EGE	ENCFF755HCK	---
K562	ESRRA	ENCSR486IFJ	ENCFF592GWM	---
K562	ETS1	ENCSR000BKQ	ENCFF461PRP	---
K562	ETV6	ENCSR000FCE	ENCFF426GSY	---
K562	ETV6	ENCSR124BJR	ENCFF658SGJ	---
K562	FOSL1	ENCSR000BMV	ENCFF087MFG	---
K562	FOXA1	ENCSR819LHG	ENCFF765NAN	---
K562	FOXK2	ENCSR302AWT	ENCFF066CWG	---
K562	FOXK2	ENCSR508DQA	ENCFF490EQR	---
K562	GABPA	ENCSR000BLO	ENCFF124HAC	---
K562	GABPB1	ENCSR138YYY	ENCFF700DXR	---
K562	GATA1	ENCSR000EFT	ENCFF148JKK	---
K562	GATA1	ENCSR000EWM	ENCFF576YJD	---
K562	GATA2	ENCSR000EWG	ENCFF173TXA	---
K562	GATAD2B	ENCSR547LKC	ENCFF569CMJ	---
K562	GMEB1	ENCSR928KOR	ENCFF678VPQ	---
K562	GTF2B	ENCSR000DOE	ENCFF970ULG	---
K562	HES1	ENCSR091JXL	ENCFF010OOE	---
K562	HMBOX1	ENCSR757IIU	ENCFF718DFX	---
K562	HNRNPK	ENCSR014RCS	ENCFF984QUV	---
K562	IKZF1	ENCSR395HWC	ENCFF994OQH	---
K562	IKZF1	ENCSR948VFL	ENCFF785BTP	---
K562	IRF1	ENCSR000EGK	ENCFF688XON	---
K562	IRF1	ENCSR000EGL	ENCFF978BBL	---
K562	IRF1	ENCSR000EGT	ENCFF346LMY	---
K562	IRF1	ENCSR000EGU	ENCFF938NBD	---
K562	IRF2	ENCSR376WCJ	ENCFF886EVL	---
K562	JUN	ENCSR000EFS	ENCFF394CEC	---
K562	JUN	ENCSR000EGH	ENCFF672LKE	---
K562	JUN	ENCSR000EZT	ENCFF167WUZ	---
K562	JUN	ENCSR000EZW	ENCFF881AVX	---
K562	JUN	ENCSR000EZX	ENCFF032UMW	---
K562	JUND	ENCSR000EGN	ENCFF213EYD	---
K562	KLF16	ENCSR760UVO	ENCFF379LKE	---
K562	LEF1	ENCSR343ELW	ENCFF134HQP	---
K562	LEF1	ENCSR832OGB	ENCFF697VRJ	---
K562	MAFF	ENCSR000EGI	ENCFF498MGH	ENCFF291VIM
K562	MAFK	ENCSR000EGX	ENCFF893SCL	ENCFF509GUW
K562	MAX	ENCSR000BLP	ENCFF900NVQ	---
K562	MAX	ENCSR000EFV	ENCFF618VMC	---
K562	MEF2A	ENCSR000BNV	ENCFF310SMW	---
K562	MEIS2	ENCSR851BNE	ENCFF937UEE	---
K562	MGA	ENCSR710WLO	ENCFF525MPI	---
K562	MITF	ENCSR000FCB	ENCFF071NYD	---
K562	MITF	ENCSR797SWM	ENCFF262TMM	---
K562	MLLT1	ENCSR107GRP	ENCFF010AIG	---
K562	MLLT1	ENCSR675LRO	ENCFF388LUX	---
K562	MNT	ENCSR390VGH	ENCFF926CRV	---
K562	MNT	ENCSR512NLO	ENCFF459DYU	---
K562	MNT	ENCSR979QYJ	ENCFF454QQD	---
K562	MXI1	ENCSR000EGZ	ENCFF243QTL	---
K562	MYBL2	ENCSR162IEM	ENCFF905KOD	---
K562	MYC	ENCSR000EGJ	ENCFF492XUU	---
K562	MYC	ENCSR000EGS	ENCFF605WXD	---
K562	MYC	ENCSR000EZU	ENCFF527EGF	---
K562	MYC	ENCSR000EZV	ENCFF339AQP	---
K562	MYC	ENCSR000FAZ	ENCFF700TLG	---
K562	MYNN	ENCSR737LTZ	ENCFF272LLG	---
K562	NEUROD1	ENCSR986CDX	ENCFF755APC	---
K562	NFATC3	ENCSR051OUX	ENCFF430JFH	---
K562	NFATC3	ENCSR670FDA	ENCFF082EPO	---
K562	NFE2	ENCSR000FCC	ENCFF312XHI	ENCFF115ALQ
K562	NFIC	ENCSR796ITY	ENCFF092TVM	---
K562	NFXL1	ENCSR085DDI	ENCFF329STX	---
K562	NFYA	ENCSR000EGR	ENCFF302CPE	---
K562	NFYB	ENCSR000EGQ	ENCFF009NXK	---
K562	NKRF	ENCSR331BDJ	ENCFF520QSR	---
K562	NR0B1	ENCSR764YDL	ENCFF305OOU	---
K562	NR2C1	ENCSR742IDN	ENCFF023XHV	---
K562	NR2C2	ENCSR000EWH	ENCFF791ZPU	---
K562	NR2F1	ENCSR970NKQ	ENCFF363IQN	---
K562	NR2F2	ENCSR000BRS	ENCFF118HUH	---
K562	NR2F6	ENCSR707QWA	ENCFF194VBK	---
K562	NR3C1	ENCSR325DER	ENCFF315MUH	---
K562	NR3C1	ENCSR494UQJ	ENCFF821YMC	---
K562	NRF1	ENCSR494TDU	ENCFF543STN	---
K562	NRF1	ENCSR837EYC	ENCFF626VDA	---
K562	NRF1	ENCSR998AJK	ENCFF782YFS	---
K562	PHB2	ENCSR924GXX	ENCFF988OXX	---
K562	PKNOX1	ENCSR115SMW	ENCFF062VBB	---
K562	POU5F1	ENCSR364SNE	ENCFF814QPF	---
K562	PRDM10	ENCSR120MPG	ENCFF600HPZ	---
K562	RCOR1	ENCSR000EGC	ENCFF968SUH	---
K562	REST	ENCSR000BMW	ENCFF023ZUW	---
K562	REST	ENCSR137ZMQ	ENCFF290ESJ	---
K562	RFX1	ENCSR041AXL	ENCFF905GXS	---
K562	RFX1	ENCSR968GIB	ENCFF193PVX	---
K562	RFX5	ENCSR000EGO	ENCFF201YKU	---
K562	RLF	ENCSR718SDE	ENCFF599CBB	---
K562	RNF2	ENCSR076YPO	ENCFF741CLJ	---
K562	RNF2	ENCSR138FUZ	ENCFF820LKT	---
K562	RNF2	ENCSR608XTF	ENCFF462AZY	---
K562	RNF2	ENCSR820GND	ENCFF349MSP	---
K562	RUNX1	ENCSR414TYY	ENCFF545WXN	---
K562	RUNX1	ENCSR588AKU	ENCFF091MQJ	---
K562	SIX5	ENCSR000BNW	ENCFF247LOF	---
K562	SKIL	ENCSR336DXE	ENCFF254QDM	---
K562	SMAD1	ENCSR038DJJ	ENCFF084BUP	---
K562	SMAD2	ENCSR189PYJ	ENCFF186MFI	---
K562	SMAD5	ENCSR000FCD	ENCFF069AAY	---
K562	SOX6	ENCSR788RSW	ENCFF431STY	---
K562	SP1	ENCSR991ELG	ENCFF452LDK	---
K562	SREBF1	ENCSR815ZDS	ENCFF777MYW	---
K562	STAT1	ENCSR000EHJ	ENCFF431NLF	---
K562	STAT1	ENCSR000FAU	ENCFF747ICD	---
K562	STAT1	ENCSR000FAV	ENCFF646MXG	---
K562	STAT2	ENCSR000FAT	ENCFF204VQS	---
K562	STAT2	ENCSR000FBC	ENCFF545JVD	---
K562	STAT5A	ENCSR000BRR	ENCFF517IXK	---
K562	TBP	ENCSR000EHA	ENCFF370YGS	---
K562	TCF12	ENCSR189TRZ	ENCFF952JIK	---
K562	TCF12	ENCSR744WOO	ENCFF912LXU	---
K562	TCF7	ENCSR863KUB	ENCFF512IAI	---
K562	TCF7L2	ENCSR888XZK	ENCFF556FYF	---
K562	TEAD4	ENCSR000BRK	ENCFF547MLB	---
K562	THAP1	ENCSR000BNN	ENCFF130TPD	---
K562	THRA	ENCSR264CZJ	ENCFF309DMZ	---
K562	TRIM24	ENCSR907MZR	ENCFF063NXI	---
K562	TRIM24	ENCSR957LDM	ENCFF950TOJ	---
K562	TRIM25	ENCSR213VUI	ENCFF514DDG	---
K562	TRIM25	ENCSR664AOA	ENCFF227JWR	---
K562	TRIM28	ENCSR000BRW	ENCFF996AMX	---
K562	TRIM28	ENCSR000EVY	ENCFF623ELO	---
K562	TRIM28	ENCSR474CVP	ENCFF168KHS	---
K562	UBTF	ENCSR000EFW	ENCFF345RRM	---
K562	UBTF	ENCSR000EFZ	ENCFF403TAF	---
K562	USF1	ENCSR000BKT	ENCFF717KGR	---
K562	USF2	ENCSR000EHG	ENCFF425FVY	---
K562	XRCC5	ENCSR506KWJ	ENCFF929TWP	---
K562	YBX1	ENCSR107RHZ	ENCFF520DIY	---
K562	YY1	ENCSR000BKU	ENCFF953BTB	---
K562	YY1	ENCSR000BMH	ENCFF024TJO	---
K562	YY1	ENCSR000EWF	ENCFF635XCI	---
K562	ZBED1	ENCSR286PCG	ENCFF388TYU	---
K562	ZBTB11	ENCSR331GDC	ENCFF913HCQ	---
K562	ZBTB2	ENCSR230PTV	ENCFF189WAO	---
K562	ZBTB33	ENCSR876GXA	ENCFF556STK	---
K562	ZBTB40	ENCSR237VLT	ENCFF088LZZ	---
K562	ZBTB5	ENCSR389PWB	ENCFF014KUI	---
K562	ZBTB5	ENCSR786OQY	ENCFF813GMP	---
K562	ZBTB8A	ENCSR283ZNI	ENCFF328SSL	---
K562	ZC3H8	ENCSR143CEO	ENCFF784MKW	---
K562	ZC3H8	ENCSR494PWZ	ENCFF588EZF	---
K562	ZEB2	ENCSR004GKA	ENCFF808NWU	---
K562	ZEB2	ENCSR322CFO	ENCFF553KIK	---
K562	ZFP91	ENCSR898XMH	ENCFF150ZBH	---
K562	ZHX1	ENCSR557RVF	ENCFF495BPY	---
K562	ZKSCAN1	ENCSR882ERE	ENCFF704VDI	---
K562	ZMIZ1	ENCSR907JPB	ENCFF526PMI	---
K562	ZMYM3	ENCSR102KIN	ENCFF195IFB	---
K562	ZNF143	ENCSR000EGP	ENCFF700GZI	---
K562	ZNF184	ENCSR546IHU	ENCFF855CUN	---
K562	ZNF184	ENCSR621ATC	ENCFF760EPB	---
K562	ZNF24	ENCSR099NCH	ENCFF007EEV	---
K562	ZNF24	ENCSR385AHH	ENCFF723JDW	---
K562	ZNF24	ENCSR695EQB	ENCFF260CBQ	---
K562	ZNF263	ENCSR000EWN	ENCFF579ETM	---
K562	ZNF274	ENCSR000EVX	ENCFF498VQZ	---
K562	ZNF274	ENCSR000EWE	ENCFF323AWS	---
K562	ZNF280A	ENCSR370NFS	ENCFF074WRG	---
K562	ZNF282	ENCSR742TMU	ENCFF596JDS	---
K562	ZNF316	ENCSR167KBO	ENCFF806GUF	---
K562	ZNF316	ENCSR200JYP	ENCFF056SEM	---
K562	ZNF318	ENCSR334HSW	ENCFF082RIZ	---
K562	ZNF318	ENCSR352BJL	ENCFF577LQR	---
K562	ZNF384	ENCSR000EFP	ENCFF106YXG	---
K562	ZNF407	ENCSR011NOZ	ENCFF538GSS	---
K562	ZNF407	ENCSR439OCL	ENCFF644XES	---
K562	ZNF592	ENCSR249BHQ	ENCFF972UGK	---
K562	ZNF639	ENCSR497VFH	ENCFF404EVY	---
K562	ZNF639	ENCSR949NVY	ENCFF008JJE	---
K562	ZSCAN29	ENCSR175SZH	ENCFF908ZLN	---
K562	ZSCAN29	ENCSR635EXI	ENCFF979GFF	---
K562	ZZZ3	ENCSR780BBJ	ENCFF945HJR	---
