## Supplementary Table 4 for "Genetic and Epigenetic Features of Promoters with Ubiquitous Chromatin Accessibility Support Ubiquitous Transcription of Cell-essential Genes"

### Sheet: Contents
Supplemental Table 4. List of TFs that with motif enrichment in ubi-PLSs and non-ubi-PLSs.
Table S4A	TFs with motif enrichment in ubi-PLSs.
Table S4B	TFs with motif enrichment in non-ubi-PLSs.

### Sheet: Table S4A
Table S4A. 38 TFs with motif enrichment in ubi-PLSs.
TF	Gene ID
Atf1	ENSG00000123268.8
Atf3	ENSG00000162772.16
ATF7	ENSG00000170653.18
CREB3	ENSG00000107175.10
Creb3l2	ENSG00000182158.14
Crem	ENSG00000095794.19
E2F2	ENSG00000007968.6
E2F3	ENSG00000112242.14
EHF	ENSG00000135373.12
ELF1	ENSG00000120690.14
ELF3	ENSG00000163435.15
ELF4	ENSG00000102034.16
ELF5	ENSG00000135374.9
ELK1	ENSG00000126767.17
ELK3	ENSG00000111145.7
ELK4	ENSG00000158711.13
ERF	ENSG00000105722.9
ERG	ENSG00000157554.18
ETS1	ENSG00000134954.14
ETV1	ENSG00000006468.13
ETV2	ENSG00000105672.14
ETV3	ENSG00000117036.11
ETV4	ENSG00000175832.12
ETV5	ENSG00000244405.7
ETV6	ENSG00000139083.10
FEV	ENSG00000163497.2
FLI1	ENSG00000151702.16
Gabpa	ENSG00000154727.10
Gmeb1	ENSG00000162419.12
GMEB2	ENSG00000101216.10
NFYA	ENSG00000001167.14
NFYB	ENSG00000120837.7
Pax2	ENSG00000075891.21
SPDEF	ENSG00000124664.10
XBP1	ENSG00000100219.16
YY1	ENSG00000100811.10
YY2	ENSG00000230797.2
ZBED1	ENSGR0000214717.10

### Sheet: Table S4B
Table S4B. 119 TFs with motif enrichment in non-ubi-PLSs.
TF	Gene ID
ALX3	ENSG00000156150.6
Arid3b	ENSG00000179361.17
Arid5a	ENSG00000196843.15
Atoh1	ENSG00000172238.4
BATF	ENSG00000156127.6
JUN	ENSG00000177606.6
Bhlha15	ENSG00000180535.3
BHLHE23	ENSG00000125533.5
CDX1	ENSG00000113722.16
CDX2	ENSG00000165556.9
CEBPA	ENSG00000245848.2
CUX2	ENSG00000111249.13
DMRT3	ENSG00000064218.4
EMX1	ENSG00000135638.13
EMX2	ENSG00000170370.11
FOS	ENSG00000170345.9
JUNB	ENSG00000171223.5
JUND	ENSG00000130522.5
FOSL1	ENSG00000175592.8
FOSL2	ENSG00000075426.11
FOXA1	ENSG00000129514.5
Foxa2	ENSG00000125798.14
FOXB1	ENSG00000171956.6
FOXC1	ENSG00000054598.6
FOXC2	ENSG00000176692.5
Foxd3	ENSG00000187140.5
Foxq1	ENSG00000164379.5
Gata1	ENSG00000102145.13
TAL1	ENSG00000162367.11
GATA2	ENSG00000179348.11
GATA3	ENSG00000107485.15
Gata4	ENSG00000136574.17
GATA5	ENSG00000130700.6
GATA6	ENSG00000141448.8
Hmx3	ENSG00000188620.9
HNF1A	ENSG00000135100.17
HNF1B	ENSG00000275410.4
HOXA10	ENSG00000253293.4
HOXA13	ENSG00000106031.7
Hoxa9	ENSG00000078399.15
HOXB13	ENSG00000159184.7
HOXB2	ENSG00000173917.10
Hoxb5	ENSG00000120075.5
Hoxc9	ENSG00000180806.4
HOXD13	ENSG00000128714.5
Hoxd3	ENSG00000128652.11
Hoxd8	ENSG00000175879.8
Hoxd9	ENSG00000128709.11
LBX1	ENSG00000138136.6
LEF1	ENSG00000138795.9
Lhx3	ENSG00000107187.15
Lhx4	ENSG00000121454.5
LHX6	ENSG00000106852.15
Lhx8	ENSG00000162624.14
LMX1A	ENSG00000162761.14
LMX1B	ENSG00000136944.17
MAFF	ENSG00000185022.11
MAFK	ENSG00000198517.9
MAF	ENSG00000178573.6
Mecom	ENSG00000085276.17
MEF2A	ENSG00000068305.17
MEF2B	ENSG00000213999.15
MEF2C	ENSG00000081189.13
MEF2D	ENSG00000116604.17
MEOX1	ENSG00000005102.12
MEOX2	ENSG00000106511.5
MNX1	ENSG00000130675.14
NEUROG2	ENSG00000178403.3
NFE2	ENSG00000123405.13
NKX6-1	ENSG00000163623.9
NKX6-2	ENSG00000148826.8
NOTO	ENSG00000214513.3
OLIG1	ENSG00000184221.12
OLIG2	ENSG00000205927.4
OLIG3	ENSG00000177468.6
ONECUT1	ENSG00000169856.8
ONECUT2	ENSG00000119547.5
ONECUT3	ENSG00000205922.4
PAX3	ENSG00000135903.18
PAX7	ENSG00000009709.11
PDX1	ENSG00000139515.5
PHOX2A	ENSG00000165462.5
Phox2b	ENSG00000109132.6
POU1F1	ENSG00000064835.10
POU2F1	ENSG00000143190.21
POU2F2	ENSG00000028277.20
Pou2f3	ENSG00000137709.9
POU3F1	ENSG00000185668.6
POU3F2	ENSG00000184486.8
POU3F3	ENSG00000198914.2
POU3F4	ENSG00000196767.6
POU4F1	ENSG00000152192.7
POU4F2	ENSG00000151615.3
POU4F3	ENSG00000091010.4
POU5F1	ENSG00000204531.15
POU5F1B	ENSG00000212993.4
Pou5f1	ENSG00000204531.15
Sox2	ENSG00000181449.3
POU6F1	ENSG00000184271.15
POU6F2	ENSG00000106536.19
PROP1	ENSG00000175325.2
Six3	ENSG00000138083.4
Sox11	ENSG00000176887.6
SOX21	ENSG00000125285.5
SOX4	ENSG00000124766.5
SOX8	ENSG00000005513.9
SRY	ENSG00000184895.7
TCF3	ENSG00000071564.14
Tcf7	ENSG00000081059.19
TCF7L2	ENSG00000148737.15
TEAD4	ENSG00000197905.8
TGIF1	ENSG00000177426.20
TWIST1	ENSG00000122691.12
Twist2	ENSG00000233608.3
VAX1	ENSG00000148704.12
VAX2	ENSG00000116035.2
VSX1	ENSG00000100987.14
VSX2	ENSG00000119614.2
ZBTB18	ENSG00000179456.10
